# Systemic IgG repertoire as a biomarker for translocating gut microbiota members

**DOI:** 10.1101/2021.08.17.456549

**Authors:** Ivan Vujkovic-Cvijin, Hugh Welles, Connie W.Y. Ha, Lutfi Huq, Shreni Mistry, Jason M. Brenchley, Giorgio Trinchieri, Suzanne Devkota, Yasmine Belkaid

## Abstract

While the microbiota has been associated with diseases states, how specific alterations in composition, function, or localization contribute to pathologies remains unclear. The ability of defined microbes to translocate has been linked to diseases including inflammatory bowel disease (IBD) and was shown to promote responses to immune checkpoint therapy. However, scalable and unbiased tools to uncover microbes with enhanced ability to translocate are limited. Herein, we developed an approach to utilize systemic IgG in an unbiased, culture-independent, and high-throughput fashion as a biomarker to identify gut microbiota members that are capable of translocation across the gastrointestinal barrier. We validate these findings in a cohort of human subjects, and highlight a number of microbial taxa against which elevated IgG responses are unique to subjects with IBD including *Collinsella, Bifidobacterium, Faecalibacterium,* and *Blautia spp*. *Collinsella* and *Bifidobacterium* taxa identified as translocators and targets of immunity in IBD also exhibited heightened bacterial activity and growth rates in Crohn’s disease subjects. Our approach may represent a complementary tool to illuminate privileged interactions between host and its microbiota, and may provide an additional lens by which to uncover microbes linked to disease processes.

**One Sentence Summary:** Circulating microbiota-specific IgG can identify gut microbiota constituents capable of crossing the gut barrier.
