## Supplementary material for "Systemic IgG repertoire as a biomarker for translocating gut microbiota members": Table S1

### Sheet: S1A
Table S1A: IBD and healthy control cohort characteristics.
	Healthy (n=9)	Crohn's disease (n=18)	Ulcerative colitis (n=11)	Healthy vs IBD	Healthy vs CD	Healthy vs UC	Statistical test
Mean Age (1st, 3rd quartiles)	41.7 (39,45)	45.8 (29.5,60.75)	40 (27,51.5)	0.7088	0.578	0.912	T-test
% Female	78	39	55	0.1305	0.103	0.374	Fisher's exact test
Race (%)				0.0811	0.1037	0.014	Fisher's exact test
African American	11	0	0
Asian	22	6	0
Caucasian	44	83	91
Hispanic	22	6	0
Other	0	6	9

### Sheet: S1B
Table S1B: IBD patient concurrent medications. Medications taken at time of mucosal and serum sampling for IBD patients are shown below.
Medications (% currently prescribed)	Crohn's disease (n=18)	Ulcerative colitis (n=11)
Anti-TNF (Remicade, Humira)	33.3	36.4
Mesalamine	11.1	54.5
Glucocorticoids (prednisone, budesonide)	27.8	36.4
α4β7 blockade (Entyvio)	5.6	18.2
Non-glucocorticoid immunosuppressants (mercaptopurine, methotrexate)	16.7	18.2

### Sheet: S1C
Table S1C: Human subject IgG repertoire dynamics in relation to patient metadata. PERMANOVA was performed on IgG-seq profiles for all human subjects (healthy, CD, and UC) to examine associations of medication and IgG repertoires. Use of Stelara approached significance (P=0.071), and the remaining medications had non-significant associations with anti-microbiota IgG repertoires. Disease status (CD…
	R2	F statistic	P value
CD/UC/healthy status	0.08671	1.6575	0.018
Entyvio	0.02282	0.8723	0.583
Mesalamine	0.02954	1.1293	0.279
Glucocorticoids (Prednisone, Entocort/Budesonide)	0.02724	1.0413	0.367
anti-TNF drugs (Remicade, Humira)	0.02987	1.142	0.266
non-glucocorticoid immunosuppressants (6MP, methotrexate)	0.01956	0.7476	0.768
Stelara	0.04036	1.5428	0.071
